# Development of tools to detect and identify strains belonging to the *Pseudomonas syringae* species complex responsible for vein clearing of zucchini

**DOI:** 10.1101/2023.05.02.539078

**Authors:** Caroline Lacault, Martial Briand, Marie-Agnès Jacques, Armelle Darrasse

## Abstract

Vein clearing of zucchini (VCZ) is a seed-borne bacterial disease that affects young plants of *Cucurbita pepo* subsp. *pepo*. VCZ agents are distributed into four phylogenetic clusters within the clades 2a and 2ba of the phylogroup 2 of *Pseudomonas syringae* species complex. Strains belonging to clades 2b and 2d are sometimes isolated from zucchini seeds but have not been associated with VCZ epidemics. Development of tools able to identify VCZ agents is important to better control the disease. Primers were designed to implement a seven-gene MLSA scheme on a collection of strains isolated from zucchini seeds. A clear predominance of strains with a host range on cucurbits limited to the genus *Cucurbita* (cluster 2ba-A) and the presence of VCZ strains in a fifth cluster (2ba-C) were evidenced. PCR tests were designed to characterize VCZ clusters and a multiplex qPCR test was proposed to distinguish strains having narrow cucurbit host range, associated to the presence of *avrRpt2* and *sylC,* from broad host range strains associated to the presence of *hopZ5* and *sylC*. Additional qPCR tests targeting clade 2b and 2d were also designed to gain insights on *P. syringae* strains that could be isolated from cucurbits. Specificity of these tools was evaluated *in silico* on the whole NCBI database and *in vitro* on a strain collection, showing a 100% inclusivity, except for the test dedicated to clade-2b strains, and an exclusivity ranging from to 96.7% to 100%. These different tools are intended to serve phylogenetic studies, epidemiological monitoring and seed testing.
