## Supplementary Table 1 for "Development of tools to detect and identify strains belonging to the *Pseudomonas syringae* species complex responsible for vein clearing of zucchini"

### Sheet: SuppTab1
Supplementary Table 1. List of genome sequences used in this study.
Strainsa	Originb	Hostb	Yearb	Phylogoupc	BIOSAMPLE	in and out groups for search of phylogenetic markersd
						2ba-A	2ba-B	2ba-C	2a-D	2a-E	2ba-ABC	2a-DE	2b	2d
CFBP 2356PT (pv. dysoxyli)	NZ	Dysoxylum spectabile	1949	2a	SAMN12253512	out	out	out	out	out	out	out	out	out
Cit7 (P. syringae)	na	Citrus sinensis	na	2a	SAMN02471314	out	out	out	out	out	out	out	out	out
Pseudomonas sp ICMP10191	China	Actinidia deliciosa	1981	2a	SAMN04102816	out	out	out	out	out	out	out	out	out
Pseudomonas sp NFACC10-1	na	switchgrass endophyte	na	2a	SAMN03159505	out	out	out	out	out	out	out	out	out
Ps. syringae BRIP39023	Australia	H. vulgare	1971	2a	SAMN02469654	out	out	out	out	out	out	out	out	out
P. syringae ICMP 11293	New Zeland	A. deliciosa	1991	2a	SAMN04102819	out	out	out	out	out	out	out	out	out
A2 (pv syringae)	na	Pyrus calleryana	na	2a	SAMN03837777	out	out	out	out	out	out	out	out	out
P. syringae 31R1	na	na	na	2a	SAMN05421724	out	out	out	out	out	out	out	out	out
P. syringae UMAF0158	na	mango tree pathogen	na	2a	SAMN04053740	out	out	out	out	out	out	out	out	out
P. cerasi CFBP 8305T	Poland	Prunus cerasus	2007	2a	SAMEA3894894	out	out	out	out	out	out	out	out	out
LMG 5076PT (pv. papulans)	Canada	Malus pumila	1973	2a	SAMN03976275	out	out	out	out	out	out	out	out	out
CFBP 1754 (pv papulans)	Canada	Malus sylvestris	1973	2a	SAMN03328960	out	out	out	out	out	out	out	out	out
CFBP 1754 (pv papulans)	Canada	M. sylvestris	1973	2a	SAMN03992216	out	out	out	out	out	out	out	out	out
P77	France	C. pepo.	2010	2a-D	SAMN12288854	out	out	out	in	out	out	in	out	out
P73	USA	C. pepo.	2010	2a-D	SAMN12288853	out	out	out	in	out	out	in	out	out
P78	France	C. pepo.	2010	2a-D	SAMN12288860	out	out	out	in	out	out	in	out	out
P87	China	C. pepo.	2011	2a-D	SAMN12289083	out	out	out	in	out	out	in	out	out
03-19A	Florida	Cucumis melo	2003	2a-D	SAMN06263767	out	out	out	in	out	out	-	out	-
200-1	Georgia	Cucurbita sp.	2000	2a-D	SAMN06318380	out	out	out	in	out	out	-	out	-
Pseudomonas sp BS3759	na	na	na	2a-D	SAMN05444502	out	out	out	in	out	out	in	out	out
Pseudomonas sp BS3767	na	na	na	2a-D	SAMN05444503	out	out	out	in	out	out	in	out	out
CFBP 8692 (P66)	Thailand	C. pepo.	2010	2a-E	SAMN12305548	out	out	out	out	in	out	in	out	out
P89	France	C. pepo.	2011	2a-E	SAMN12289141	out	out	out	out	in	out	in	out	out
P. syringae BS2122 (pv lachrymans)	na	na	na	2a-E	SAMN05444505	out	out	out	out	in	out	in	out	out
BS2121	California	Cucurbita sp.	2006	2a-E	SAMN06317958	out	out	out	out	in	out	-	out	-
ZUM3984	China	Cucurbita sp.	2008	2a-E	SAMN06318038	out	out	out	out	in	out	-	out	-
13-139B	Florida	C. lanatus	2013	2a-F	SAMN06317916	out	out	out	out	out	out	-	out	-
13-429	Florida	C. lanatus	2013	2a-F	SAMN06318302	out	out	out	out	out	out	-	out	-
P108	Chile	C. pepo.	2011	2b	SAMN12288112	out	out	out	out	out	out	out	in	out
CFBP 1617PT (pv. aptata)	USA	Beta vulgaris	1959	2b	SAMN03976295	out	out	out	out	out	out	out	in	out
P. syringae CC440	France	Cucumis melo	2002	2b	SAMN02471571	out	out	out	out	out	out	out	in	out
DSM 50252 (pv. aptata)	USA	sugar beet	1902	2b	SAMN02471325	out	out	out	out	out	out	out	in	out
P. syringae BS3825	na	na	na	2b	SAMN05444063	out	out	out	out	out	out	out	in	out
P. syringae BS3829	na	na	na	2b	SAMN05444062	out	out	out	out	out	out	out	in	out
CRAFRU11 (pv syringae)	Italy	C. avellana	2004	2b	SAMN03482996	out	out	out	out	out	out	out	in	out
FF5 (pv syringae)	USA	Pyrus calleryana	1988.2	2b	SAMN00002873	out	out	out	out	out	out	out	in	out
Alf3 (pv syringae)	USA	Medicago	2004	2b	SAMN02870642	out	out	out	out	out	out	out	in	out
P. syringae BS0292	na	na	na	2b	SAMN05444065	out	out	out	out	out	out	out	in	out
P. syringae BS3827	na	na	na	2b	SAMN05444507	out	out	out	out	out	out	out	in	out
CFBP 1392T (pv. syringae)	UK	Syringa vulgaris	1951	2b	SAMN03976255	out	out	out	out	out	out	out	in	out
P. syringae BRIP34876	Australia	Hordeum vulgare	1971	2b	SAMN02469653	out	out	out	out	out	out	out	in	out
P. syringae BRIP34881	Australia	H. vulgare	1971	2b	SAMN02469652	out	out	out	out	out	out	out	in	out
P. syringae CC1458	USA	Primula pauciflora	2005	2b	SAMN02471556	out	out	out	out	out	out	out	in	out
P. syringae CC1543	France	lake water	2006	2b	SAMN02471554	out	out	out	out	out	out	out	in	out
P. syringae DSM 10604	UK	Syringa vulgaris	na	2b	SAMN02952971	out	out	out	out	out	out	out	in	out
P. syringae ICMP 11168	New Zeland	A. deliciosa	1991	2b	SAMN04102817	out	out	out	out	out	out	out	in	out
P. syringae KCTC 12500	UK	Syringa vulgaris	1951	2b	SAMN02404616	out	out	out	out	out	out	out	in	out
LMG 5095T (pv atrofaciens)	New Zealand	Triticum	1968	2b	SAMN02687465	out	out	out	out	out	out	out	in	out
ICMP 4394 (pv atrofaciens)	New Zealand	Triticum aestivum	na	2b	SAMN03976252	out	out	out	out	out	out	out	in	out
DSM_50255 (pv atrofaciens)	na	Triticum	na	2b	SAMN02471577	out	out	out	out	out	out	out	in	out
MAFF 301072 PT (pv japonica)	na	H. vulgare	na	2b	SAMN02471312	out	out	out	out	out	out	out	in	out
ATCC 10859 (pv lapsa)	na	T. aestivum	2014	2b	SAMN03774723	out	out	out	out	out	out	out	in	out
ICMP 3947(pv lapsa)	na	seed of Zea sp.	1968	2b	SAMN03976249	out	out	out	out	out	out	out	in	out
LMG 2367 (pv panici)	na	Panicum miliaceum L.	na	2b	SAMN02472179	out	out	out	out	out	out	out	in	out
B64 (pv syringae)	USA	T. aestivum	na	2b	SAMN02472031	out	out	out	out	out	out	out	in	out
41a (pv syringae)	France	Prunus armeniaca	2011	2b	SAMN03328983	out	out	out	out	out	out	out	in	out
MB03 (pv syringae)	China	Populus lasiocarpa Oliv	2006	2b	SAMN03418705	out	out	out	out	out	out	out	in	out
2507 (pv syringae)	Russia	T. aestivum	2012	2b	SAMN05182240	out	out	out	out	out	out	out	in	out
1845 (pv syringae)	Russia	Helianthus annuus	2010	2b	SAMN05182452	out	out	out	out	out	out	out	in	out
SM (pv syringae)	USA	Triticum aestivum	na	2b	SAMN02472030	out	out	out	out	out	out	out	in	out
P. syringae B576	China	na	na	2b	SAMN03104821	out	out	out	out	out	out	out	in	out
1704B (pv pisi)	na	na	na	2b	SAMN02471313	out	out	out	out	out	out	out	out	out
PP1 (pv pisi)	Japan	Pisum sativum	na	2b	SAMN02471574	out	out	out	out	out	out	out	out	out
CRAFRU12 (pv syringae)	Italy	C. avellana	2004	2b	SAMN03482997	out	out	out	out	out	out	out	out	out
NCPPB 4273PT (pv. coryli)	Italia	Corylus avellana	1995	2b	SAMN03481961	out	out	out	out	out	out	out	out	out
ISPaVe013 (pv avellanae)	Italy	C. avellana	1991	2b	SAMN02471968	out	out	out	out	out	out	out	out	out
ISPaVe037 (pv avellanae)	Italy	C. avellana	1993	2b	SAMN02471963	out	out	out	out	out	out	out	out	out
ICMP 17001PT (pv coryli)	Italy	C. avellana	na	2b	SAMN03976285	out	out	out	out	out	out	out	out	out
HS191 (pv. syringae)	Australia	Panicum miliaceum	1969	2ba	SAMN03267749	out	out	out	out	out	out	out	out	out
CFBP 8693 (P99)	France	Cucurbita pepo.	2005	2ba-A	SAMN12305539	in	out	out	out	out	in	out	out	out
P12832	France	C. pepo.	2006	2ba-A	SAMN12284164	in	out	out	out	out	in	out	out	out
P12854	France	C. pepo.	2002	2ba-A	SAMN12284309	in	out	out	out	out	in	out	out	out
P12855	Chile	C. pepo.	2007	2ba-A	SAMN12284728	in	out	out	out	out	in	out	out	out
P113	Thailand	C. pepo.	2011	2ba-A	SAMN12288386	in	out	out	out	out	in	out	out	out
P118	France	C. pepo.	2013	2ba-A	SAMN12288431	in	out	out	out	out	in	out	out	out
P121	Chile	C. pepo.	2013	2ba-A	SAMN12288432	in	out	out	out	out	in	out	out	out
P123	China	C. pepo.	2013	2ba-A	SAMN12288472	in	out	out	out	out	in	out	out	out
P127	India	C. pepo.	2013	2ba-A	SAMN12288592	in	out	out	out	out	in	out	out	out
P139	China	C. pepo.	2015	2ba-A	SAMN12288625	in	out	out	out	out	in	out	out	out
P22	USA	C. pepo.	2009	2ba-A	SAMN12288683	in	out	out	out	out	in	out	out	out
P5	France	C. pepo.	2008	2ba-A	SAMN12288805	in	out	out	out	out	in	out	out	out
P79	France	C. pepo.	2010	2ba-A	SAMN12289058	in	out	out	out	out	in	out	out	out
P84	China	C. pepo.	2010	2ba-A	SAMN12289072	in	out	out	out	out	in	out	out	out
P12831 (co7A)	France	C. pepo.	2005	2ba-A	SAMN12289147	in	out	out	out	out	in	out	out	out
PS711	Serbia	Cucurbita sp.	2013	2ba-A	SAMN10486866	in	out	out	out	out	in	-	out	-
13-509A	Florida	Cucurbita sp.	2013	2ba-A	SAMN06263769	in	out	out	out	out	in	-	out	-
13-C2	Florida	Citrullus lanatus	2013	2ba-B	SAMN06263768	out	in	out	out	out	in	-	out	-
13-140A	Florida	C. lanatus	2013	2ba-B	SAMN06256456	out	in	out	out	out	in	-	out	-
14-410	Florida	C. lanatus	2014	2ba-B	SAMN06270325	out	in	out	out	out	in	-	out	-
14-32	Florida	C. lanatus	2014	2ba-B	SAMN06257475	out	in	out	out	out	in	-	out	-
14-Gil	Florida	C. lanatus	2014	2ba-B	SAMN06317944	out	in	out	out	out	in	-	out	-
P12857	France	C. pepo.	2007	2ba-B	SAMN12288124	out	in	out	out	out	in	out	out	out
P. syringae CC457	France	Cucumis melo		2ba-B	SAMN02471568	out	in	out	out	out	in	out	out	out
ZUM3584	Italy	Cucurbita sp.	2005	2ba-C	SAMN06318381	out	out	in	out	out	in	-	out
UB0390 (pv syringae)	France	river water	2007	2c	SAMN02929202	out	out	out	out	out	out	out	out	out
642 (pv syringae)	USA	unidentified weed	2007	2c	SAMN02472094	out	out	out	out	out	out	out	out	out
CFBP 7019PT (P. congelans)	Germany	Poaceae	1994	2c	SAMN03976302	out	out	out	out	out	out	out	out	out
P. congelans LMG 21466T	Germany	phyllosphere of grasses	2002	2c	SAMN05216596	out	out	out	out	out	out	out	out	out
P129	China	C. pepo.	2013	2d	SAMN18647612	out	out	out	out	out	out	out	out	in
P135	India	C. pepo.	2014	2d	SAMN18647613	out	out	out	out	out	out	out	out	in
B728A (pv. syringae)	USA	Phaseolus vulgaris	na	2d	SAMN02604347	out	out	out	out	out	out	out	out	in
ICMP 16925PT (pv. solidagae)	Japon	Solidago altissima	na	2d	SAMN03976256	out	out	out	out	out	out	out	out	in
LMG 2106PT (pv. aceris)	USA	Acer sp.	na	2d	SAMN03976301	out	out	out	out	out	out	out	out	in
1212 (pv. syringae)	UK	Pisum sativum	na	2d	SAMN02471561	out	out	out	out	out	out	out	out	in
7872 (pv. syringae)	UK	Prunus domestica	2000	2d	SAMN03992220	out	out	out	out	out	out	out	out	in
P. syringae CC94	France	Cucumis melo	1997	2d	SAMN02471551	out	out	out	out	out	out	out	out	in
P. syringae ICMP 13102	France	A. deliciosa	1985	2d	SAMN04102820	out	out	out	out	out	out	out	out	in
A10853 (pv. aceris)	USA	Acer sp.	1980	2d	SAMN03737347	out	out	out	out	out	out	out	out	in
MAFF302273 PT (pv. aceris)	USA	Acer sp.	na	2d	SAMN02471316	out	out	out	out	out	out	out	out	in
B301D (pv syringae)	UK	Pyrus communis	1959	2d	SAMN03267739	out	out	out	out	out	out	out	out	in
PD2774 (pv syringae)	USA	A. deliciosa	na	2d	SAMN04102823	out	out	out	out	out	out	out	out	in
B48 (pv syringae)	USA	Prunus persica	na	2d	SAMN03837778	out	out	out	out	out	out	out	out	in
P2339 (pv syringae)	Hungary	Prunus avium	1984	2d	SAMN03992218	out	out	out	out	out	out	out	out	in
2340 (pv syringae)	Hungary	Pyrus	1985	2d	SAMN03992219	out	out	out	out	out	out	out	out	in
HRI-W 7924 (pv syringae)	UK	Prunus cerasus	2000	2d	SAMN03992221	out	out	out	out	out	out	out	out	in
B301D-R (pv syringae)	UK	Pyrus communis	1969	2d	SAMN02585144	out	out	out	out	out	out	out	out	in
P. syringae UB303	France	lake water	na	2d	SAMN02471550	out	out	out	out	out	out	out	out	in
P. syringae USA011	USA	stream water		2d	SAMN02471567	out	out	out	out	out	out	out	out	in
Genomes added to improve SkIf_with_DSK results
CFBP3225 (pv meliae)	Japan	Melia azedarach	1974		SAMN03328996	-	-	out	-	-	-	-	-	-
CFBP1407 (pv ulmi)	Yugoslavia	Ulmus	1958		SAMN03992222	-	-	out	-	-	-	-	-	-
513 (pv phaseolicola)	Canada	P. vulgaris	2012		SAMN09655425	-	-	out	-	-	-	-	-	-
ICMP4324 (pv glycinae)	Zimbabwe	Pueraria montana	na		SAMN03976498	-	-	out	-	-	-	-	-	-
ICMP9851 (pv aceris)	Japan	Acer buergerianum	na		SAMN03976387	-	-	-	out	-	-	-	-	-
ICMP9851 (pv aceris)	Japan	Acer buergerianum	na		SAMN03976394	-	-	-	out	-	-	-	-	-
P. caricapapayae ICMP4086	na	Carica papaya	na		SAMN03976509	-	-	-	out	-	-	-	-	-
P. cichorii JBC1	South Corea	na	na		SAMN02641561	-	-	-	out	-	-	-	-	-
479 (pv tabaci)	Brazil	Coffea arabica	2016		SAMN09655563	-	-	-	out	-	-	-	-	-
a T = type strain; PT = pathotype strain;
b na = not available;
c phylogroup, clade and cluster according to Berge et al 2014, Newberry et al 2019 and Lacault et al 2020;
d in = used in the ingroup; out = used in the outgroup; - = not used
