## Supplementary Table 3 for "Development of tools to detect and identify strains belonging to the *Pseudomonas syringae* species complex responsible for vein clearing of zucchini"

### Sheet: Feuil1
Supplementary Table 3. Mean Cq value (SEM) for each qPCR in Multiplex on calibrated bacterial suspensions
	[P99]	Mean Cqa (SEM) for each reaction in Multiplex				[P66]	Mean Cq (SEM) for each reaction in Multiplex				[P135]	Mean Cq (SEM) for each reaction in Multiplex
	CFU.mL-1	4Ba	Rpt2	Z5	2d	CFU.mL-1	4Ba	Rpt2	Z5	2d	CFU.mL-1	4Ba	Rpt2	Z5	2d
First experiment	2.46 x 107	21.51 (0.18)	22.59 (0.13)	NAb	NA	3.22 x 107	22.68 (0.16)	NA	19.85 (0.22)	NA	5.80 x 107	21.77 (0.22)	NA	NA	18.94 (0.20)
	2.46 x 106	24.32 (0.06)	25.41 (0.18)	NA	NA	3.22 x 106	26.42 (0.08)	NA	22.89 (0.13)	NA	5.80 x 106	24.6 (0.27)	NA	NA	22.2 (0.27)
	2.46 x 105	27.57 (0.08)	29.18 (0.12)	NA	NA	3.22 x 105	30.4 (0.04)	NA	25.92 (0.10)	NA	5.80 x 105	27.63 (0.47)	NA	NA	25.43 (0.15)
	2.46 x 104	32.39 (0.35)	33 (0.26)	NA	NA	3.22 x 104	34.58	NA	29.32 (0.60)	NA	5.80 x 104	32.56 (0.76)	NA	NA	28.06 (0.18)
	2.46 x 103	NA	NA	NA	NA	3.22 x 103	NA	NA	NA	NA	5.80 x 103	NA	NA	NA	32.22 (0.96)
	2.46 x 102	NA	NA	NA	NA	3.22 x 102	NA	NA	NA	NA	5.80 x 102	NA	NA	NA	NA
	2.46 x 101	NA	NA	NA	NA	3.22 x 101	NA	NA	NA	NA	5.80 x 101	NA	NA	NA	NA
	0 to 3	NA	NA	NA	NA	0 to 4	NA	NA	NA	NA	0 to 6	NA	NA	NA	NA
Efficiency		89.9%	0.93				0.83		99.4%			0.916			103.5%
R²		0.979	0.991				0.996		0.98			0.953			0.976
Slope		-3.59	-3.501				-3.804		-3.336			-3.541			-3.241
Second experiment	3.28 x 107	20.91 (0.36)	21.6 (0.65)	NA	NA	4 x 107	21.37 (0.31)	NA	21.27 (0.16)	NA	2.04 x 107	22.39 (0.08)	NA	NA	20.32 (0.10)
	3.28 x 106	24.25 (0.07)	25.2 (0.12)	NA	NA	4 x 106	24.45 (0.06)	NA	24.14 (0.07)	NA	2.04 x 106	25.08 (0.02)	NA	NA	23.44 (0.05)
	3.28 x 105	27.27 (0.03)	28.28 (0.07)	NA	NA	4 x 105	27.73 (0.07)	NA	27.12 (0.05)	NA	2.04 x 105	28.00 (0.26)	NA	NA	26.38 (0.26)
	3.28 x 104	31.09 (0.31)	33 (0.32)	NA	NA	4 x 104	30.87 (0.54)	NA	30.75 (0.38)	NA	2.04 x 104	32.56 (0.26)	NA	NA	29.14 (0.12)
	3.28 x 103	NA	NA	NA	NA	4 x 103	NA	NA	NA	NA	2.04 x 103	NA	NA	NA	33.66 (0.80)
	3.28 x 102	NA	NA	NA	NA	4 x 102	NA	NA	NA	NA	2.04 x 102	NA	NA	NA	NA
	3.28 x 101	NA	NA	NA	NA	4 x 101	NA	NA	NA	NA	2.04 x 101	NA	NA	NA	NA
	0 to 4	NA	NA	NA	NA	0 to 4	NA	NA	NA	NA	0 to 3	NA	NA	NA	NA
Efficiency		100.1%	87.1%				106.5%		107.6%			0.991			103.7%
R²		0.989	0.975				0.984		0.99			0.976			0.976
Slope		-3.319	-3.675				-3.175		-3.152			-3.344			-3.237
(a) Means were calculated with at least two positive Cq values. Cq values in italics mean that only one repetition out of three gave a value.
(b) Not Amplified
