## Supplementary Table 4 for "Development of tools to detect and identify strains belonging to the *Pseudomonas syringae* species complex responsible for vein clearing of zucchini"

### Sheet: Feuil2
Supplementary Table 4. Cq values and population sizes in spiked seed samples calculted with the standard curveof pure bacterial suspensions
Bacterial load (CFU.mL-1) in seed extract before DNA extraction			Mean population sizes (Log10 CFU.mL-1)a (SEM) of the sample determined for each qPCR test
P99	P66	P135	P99 4Ba	P99 Rpt2	P66 4Ba	P66 Z5	P135 4Ba	P135 2d
First experiment
2.46 x 107	3.22 x 107	5.80 x 107	8.43 (0.06)	8.60 (0.02)	8.25 (0.003)	8.15 (0.01)	8.38 (0.06)	8.44 (0.06)
2.46 x 106	3.22 x 106	5.80 x 106	7.34 (0.04)	7.49 (0.05)	7.17 (0.01)	6.98 (0.008)	7.61 (0.05)	7.58 (0.03)
2.46 x 105	3.22 x 105	5.80 x 105	6.35 (0.06)	6.42 (0.03)	6.49 (0.03)	6.15 (0.01)	6.80 (0.02)	6.70 (0.10)
2.46 x 104	3.22 x 104	5.80 x 104	5.69 (0.03)	5.77 (0.01)	5.67 (0.02)	5.42 (0.03)	5.85 (0.04)	5.47 (0.05)
2.46 x 103	3.22 x 103	5.80 x 103	4.78 (0.04)	4.76 (0.10)	NAb	3.72 (0.21)	4.49 (0.13)	4.94 (0.05)
2.46 x 102	3.22 x 102	5.80 x 102	NA	NA	NA	NA	NA	3.58 (0.17)
2.46 x 101	3.22 x 101	5.80 x 101	NA	NA	NA	NA	NA	3.14
0 to 3	0 to 4	0 to 4	NA	NA	NA	NA	NA	NA
Efficiency and standard curve parameters
Efficiency			89.9	93	83.2	99.4	91.6	103.5
R²			0.979	0.991	0.996	0.98	0.953	0.976
Slope			-3.59	-3.501	-3.804	-3.336	-3.541	-3.241
Second experiment
3.28 x 107	4 x 107	2.04 x 107	8.24 (0.06)	8.15 (0.06)	8.27 (0.02)	8.14 (0.02)	8.03 (0.06)	8.12 (0.05)
3.28 x 106	4 x 106	2.04 x 106	7.25 (0.08)	7.30 (0.04)	7.06 (0.05)	6.90 (0.03)	7.27 (0.05)	7.31 (0.07)
3.28 x 105	4 x 105	2.04 x 105	6.11 (0.18)	6.19 (0.08)	6.49 (0.05)	6.38 (0.03)	6.24 (0.04)	6.11 (0.15)
3.28 x 104	4 x 104	2.04 x 104	5.75 (0.04)	5.75 (0.02)	5.27 (0.13)	4.97 (0.05)	5.44 (0.07)	5.25 (0.04)
3.28 x 103	4 x 103	2.04 x 103	4.00 (0.09)	4.28 (0.25)	NA	3.26 (0.46)	4.27 (0.62)	4.31 (0.05)
3.28 x 102	4 x 102	2.04 x 102	NA	NA	NA	NA	NA	2.21
3.28 x 101	4 x 101	2.04 x 101	NA	NA	NA	NA	NA	NA
0 to 4	0 to 4	0 to 3	NA	NA	NA	NA	NA	NA
Efficiency and standard curve parameters
Efficiency			100.1	87.1	106.5	107.6	99.1	103.7
R²			0.989	0.975	0.984	0.99	0.976	0.976
Slope			-3.319	-3.675	-3.175	-3.152	-3.344	-3.237
(a) Mean population sizes (Log CFU.mL-1) were calculated with the standard curve obtained in similar experiments with bacterial suspensions without DNA extraction, and considering each spiked sample as an unknown sample.
(b) Not Amplified
